# PlantLRR-PRR: A Reproducible Annotation Pipeline Reveals Contrasting Evolution of Developmental and Defense Receptor-Like Proteins in Tomato

**DOI:** 10.64898/2026.09.08.750299

**Authors:** Nandeesh Jalahalli Rangegowda, Remco Stam

## Abstract

Plants perceive external and internal signals via receptors to modulate their growth, development, and defenses. Leucine-rich-repeat receptor-like-kinase (RLKs) and receptor-like-proteins (RLPs) are two major cell-surface receptors in plants. RLPs are a unique gene family (well-studied and characterized) and play an important role in plant development and defense activities against pests and pathogens. Yet their comparative analyses are hampered by a lack of reproducible and incomplete annotation tools. Here we present the PlantLRR-PRR, a reproducible and standardized RLP/RLK annotation pipeline. It outperforms previous tools and helps to dissect the RLP variation among *Solanum spp*.

We investigated RLP diversity in eight genomes from five wild tomato *Solanum* sect Lycopersicum. We found limited intra- but moderate inter-specific copy number variation displaying a possible long-term diversification (gain and loss) of RLPs driven by host, environment, and pathogen interactions. Interestingly, we observed a dual-evolutionary pattern characterized by conservation and diversification of developmental- and defense-related RLPs, respectively. Overlapping with this, we found transposable elements (TEs) highly enriched around defense-related RLPs, supporting a strong role of TEs in promoting loss, gain, and structural variations. Further, zooming into the known Cf5 and CuRe1 RLP gene cluster’s revealed signatures of typical birth–death patterns. Comparative analysis of RLPs in wild tomato species revealed RLP diversity that is not apparent from cultivated tomato alone, highlighting the value of wild germplasm for understanding RLP family evolution. Together, our results provide a comparative framework for understanding the evolutionary divergence and conservation in the RLP family and establish a foundation for linking receptor evolution with functional resistance, and can form a stepping stone for translational applications in crop improvement.
