## Supplementary data 3 for "PlantLRR-PRR: A Reproducible Annotation Pipeline Reveals Contrasting Evolution of Developmental and Defense Receptor-Like Proteins in Tomato"

Sequence ID	Data source	Order	Family	Genus	Specific epithet	Specimen reference	Specimen barcode	Collection date	Country of origin	Material sampled	No. of genes recovered	No. of bp recovered	Fasta file url
18525	Annotated genome	Brassicales	Brassicaceae	Arabidopsis	thaliana						349	271082	https://sftp.kew.org/pub/paftol/current_release/fasta/by_recovery/INSDC.GCF_000001735.4.Arabidopsis_thaliana.a353.fasta
18611	Annotated genome	Solanales	Solanaceae	Solanum	lycopersicum						349	272342	https://sftp.kew.org/pub/paftol/current_release/fasta/by_recovery/INSDC.GCF_036512215.1.Solanum_lycopersicum.a353.fasta
