## Supplementary data 4 for "PlantLRR-PRR: A Reproducible Annotation Pipeline Reveals Contrasting Evolution of Developmental and Defense Receptor-Like Proteins in Tomato"

### Sheet: Annotated_RLPs
Solanum lycopersicum	solanum pennellii	Solanum lycopersicoides	Solanum chilense	Solanum pimpinellifolium(1589)	Solanum pimpinellifolium(BVG006675)	Solanum pimpinellifolium(PI365967)	Solanum pimpinellifolium(PAS014479)
Solyc01g005730.2.1	Sopen01g001720.1	Solyd01g053540.1	Sochi01g_000039.1	Sopim01g000710.1	BGV006775_01g005720.3.2	Sopim_PP_01T000078.1	Sopim_PAS014479_01T000080.1
Solyc01g005760.2.1	Sopen01g001730.1	Solyd01g053590.1	Sochi01g_000041.1	Sopim01g000730.1	BGV006775_01g005730.3.1	Sopim_PP_01T000142.1	Sopim_PAS014479_01T000143.1
Solyc01g005780.1.1	Sopen01g001770.1	Solyd01g053600.1	Sochi01g_000042.1	Sopim01g000750.1	BGV006775_01g008390.2.1	Sopim_PP_01T000286.1	Sopim_PAS014479_01T000286.1
Solyc01g006550.2.1	Sopen01g001870.1	Solyd01g056330.1	Sochi01g_000205.1	Sopim01g003070.1	BGV006775_01g008410.2-c2.1	Sopim_PP_01T000417.1	Sopim_PAS014479_01T000426.1
Solyc01g008390.1.1	Sopen01g002540.1	Solyd01g056580.1	Sochi01g_000206.1	Sopim01g003080.1	BGV006775_01g009680.3.2	Sopim_PP_01T002342.1	Sopim_PAS014479_01T000728.1
Solyc01g008410.1.1	Sopen01g003910.1	Solyd01g056720.1	Sochi01g_001244.1	Sopim01g004600.1	BGV006775_01g014020.1-c2.1	Sopim_PP_01T003104.1	Sopim_PAS014479_01T002318.1
Solyc01g009690.1.1	Sopen01g008240.1	Solyd01g058020.1	Sochi01g_001245.1	Sopim01g029990.1	BGV006775_01g014020.1.1	Sopim_PP_01T003132.1	Sopim_PAS014479_01T003061.1
Solyc01g009700.1.1	Sopen01g034480.1	Solyd01g058840.1	Sochi01g_001404.1	Sopim01g038310.1	BGV006775_01g014300.1.1	Sopim_PP_01T003177.1	Sopim_PAS014479_01T003089.1
Solyc01g014020.1.1	Sopen01g042220.1	Solyd01g058850.1	Sochi01g_002493.1	Sopim01g038650.1	BGV006775_01g016360.2-c2.1	Sopim_PP_01T003411.1	Sopim_PAS014479_01T003090.1
Solyc01g016360.1.1	Sopen01g042230.1	Solyd01g080450.1	Sochi01g_002494.1	Sopim01g038660.1	BGV006775_01g098370.1.1	Sopim_PP_01T003848.1	Sopim_PAS014479_01T003141.1
Solyc01g087510.1.1	Sopen01g045270.1	Solyd01g080730.1	Sochi01g_002495.1	Sopim01g039300.1	BGV006775_01g098690.2-c2.1	Sopim_PP_02T000510.1	Sopim_PAS014479_01T003374.1
Solyc01g098370.1.1	Sopen02g017680.1	Solyd01g080740.1	Sochi01g_002855.1	Sopim01g042060.1	BGV006775_01g098690.2.1	Sopim_PP_02T001203.1	Sopim_PAS014479_02T001165.1
Solyc01g098680.2.1	Sopen02g021230.1	Solyd01g081060.1	Sochi01g_003382.1	Sopim02g015820.1	BGV006775_01g102675.1.1	Sopim_PP_02T001548.1	Sopim_PAS014479_02T001493.1
Solyc01g098690.2.1	Sopen02g022710.1	Solyd02g064130.1	Sochi01g_003527.1	Sopim02g019860.1	BGV006775_01g102870.2.1	Sopim_PP_02T001679.1	Sopim_PAS014479_02T001634.1
Solyc01g099250.1.1	Sopen02g036620.1	Solyd02g064670.1	Sochi01g_003528.1	Sopim02g019970.1	BGV006775_02g071875.1.1	Sopim_PP_02T002279.1	Sopim_PAS014479_02T002222.1
Solyc01g102870.1.1	Sopen03g002060.1	Solyd02g064840.1	Sochi01g_003529.1	Sopim02g021460.1	BGV006775_02g072250.1.1	Sopim_PP_02T003006.1	Sopim_PAS014479_02T002942.1
Solyc02g072250.1.1	Sopen03g002340.1	Solyd02g073310.1	Sochi01g_003530.1	Sopim02g036720.1	BGV006775_02g077850.3.1	Sopim_PP_03T000102.1	Sopim_PAS014479_03T000106.1
Solyc02g077850.2.1	Sopen03g006300.1	Solyd02g081290.1	Sochi01g_003611.1	Sopim03g001430.1	BGV006775_02g092040.1.1	Sopim_PP_03T000127.1	Sopim_PAS014479_03T000132.1
Solyc02g092040.1.1	Sopen03g009540.1	Solyd03g051280.1	Sochi01g_003654.1	Sopim03g006090.1	BGV006775_03g006050.3.1	Sopim_PP_03T000560.1	Sopim_PAS014479_03T000560.1
Solyc03g006330.2.1	Sopen03g031760.1	Solyd03g051670.1	Sochi02g_000127.1	Sopim03g009580.1	BGV006775_03g006330.3.1	Sopim_PP_03T001545.1	Sopim_PAS014479_03T002304.1
Solyc03g045080.1.1	Sopen03g037230.1	Solyd03g053380.1	Sochi02g_000488.1	Sopim03g026990.1	BGV006775_03g112680.2.1	Sopim_PP_03T002304.1	Sopim_PAS014479_04T001785.1
Solyc03g082780.1.1	Sopen04g025560.1	Solyd03g053390.1	Sochi02g_000776.1	Sopim03g028040.1	BGV006775_04g014400.3.1	Sopim_PP_04T000539.1	Sopim_PAS014479_05T000198.1
Solyc03g083510.2.1	Sopen04g030210.1	Solyd03g065250.1	Sochi02g_001630.1	Sopim04g006600.1	BGV006775_04g015980.3-c2.1	Sopim_PP_04T001813.1	Sopim_PAS014479_05T000473.1
Solyc03g112680.1.1	Sopen05g005630.1	Solyd03g074020.1	Sochi02g_001925.1	Sopim04g021460.1	BGV006775_04g054445.1-c2.1	Sopim_PP_05T000458.1	Sopim_PAS014479_05T000498.1
Solyc04g014400.2.1	Sopen05g005800.2	Solyd04g050040.1	Sochi02g_002091.1	Sopim04g023290.1	BGV006775_04g056640.1.1	Sopim_PP_05T000482.1	Sopim_PAS014479_05T000668.1
Solyc04g054450.1.1	Sopen05g007250.1	Solyd04g056390.1	Sochi02g_002099.1	Sopim04g029140.1	BGV006775_04g076460.3.1	Sopim_PP_05T000647.1	Sopim_PAS014479_05T002404.2
Solyc04g056640.1.1	Sopen05g033620.1	Solyd04g056660.1	Sochi03g_000049.1	Sopim05g005430.1	BGV006775_05g009800.3.1	Sopim_PP_05T001981.1	Sopim_PAS014479_06T000223.1
Solyc04g076450.1.1	Sopen06g003130.1	Solyd04g067440.1	Sochi03g_000267.1	Sopim05g005640.1	BGV006775_05g009990.3.1	Sopim_PP_05T002377.2	Sopim_PAS014479_06T000225.1
Solyc05g009800.2.1	Sopen06g003150.1	Solyd04g068650.1	Sochi03g_000268.1	Sopim05g029430.1	BGV006775_05g012430.1.1	Sopim_PP_06T000221.1	Sopim_PAS014479_06T000608.1
Solyc05g009990.2.1	Sopen06g014090.1	Solyd04g079180.1	Sochi03g_000950.1	Sopim06g002570.1	BGV006775_05g055190.1.1	Sopim_PP_06T000223.1	Sopim_PAS014479_06T001854.1
Solyc05g012430.1.1	Sopen06g026550.1	Solyd05g055160.1	Sochi03g_002115.1	Sopim06g002590.1	BGV006775_06g008265.1.1	Sopim_PP_06T000225.1	Sopim_PAS014479_07T000025.1
Solyc05g055190.1.1	Sopen07g001290.1	Solyd05g055330.1	Sochi03g_002233.1	Sopim06g008860.1	BGV006775_06g033920.1.1	Sopim_PP_06T000227.1	Sopim_PAS014479_07T000379.1
Solyc06g008270.2.1	Sopen07g004530.1	Solyd05g056900.1	Sochi03g_002552.1	Sopim07g000310.1	BGV006775_06g069290.3.1	Sopim_PP_06T000229.1	Sopim_PAS014479_07T000380.1
Solyc06g008300.2.1	Sopen07g004540.1	Solyd05g062810.1	Sochi03g_002855.1	Sopim07g003550.1	BGV006775_07g005150.2.1	Sopim_PP_06T000231.1	Sopim_PAS014479_07T000382.1
Solyc06g033920.1.1	Sopen07g004560.1	Solyd06g051400.1	Sochi04g_000313.1	Sopim07g004280.1	BGV006775_07g008590.1.1	Sopim_PP_06T000233.1	Sopim_PAS014479_07T001920.1
Solyc07g005150.1.1	Sopen07g004570.1	Solyd06g051420.1	Sochi04g_000596.1	Sopim07g004290.1	BGV006775_07g008630.1.1	Sopim_PP_06T000750.1	Sopim_PAS014479_07T002060.1
Solyc07g008590.1.1	Sopen07g028050.1	Solyd06g051430.1	Sochi04g_000954.1	Sopim07g004310.1	BGV006775_07g008640.2.1	Sopim_PP_06T001813.1	Sopim_PAS014479_08T000551.1
Solyc07g008600.1.1	Sopen07g029190.1	Solyd06g051450.1	Sochi04g_001978.1	Sopim07g004320.1	BGV006775_07g020720.1.1	Sopim_PP_07T000022.1	Sopim_PAS014479_08T000553.1
Solyc07g008620.1.1	Sopen08g006730.1	Solyd06g051470.1	Sochi05g_000749.1	Sopim07g022560.1	BGV006775_08g016270.2.2	Sopim_PP_07T000374.1	Sopim_PAS014479_08T000555.1
Solyc07g008630.1.1	Sopen08g021730.1	Solyd06g051480.1	Sochi05g_001253.1	Sopim08g005870.1	BGV006775_08g016310.3.1	Sopim_PP_07T001235.1	Sopim_PAS014479_08T001431.1
Solyc07g008640.1.1	Sopen08g026250.1	Solyd07g054080.1	Sochi05g_001914.1	Sopim08g005900.1	BGV006775_08g016310.3.2	Sopim_PP_07T002156.1	Sopim_PAS014479_08T001879.1
Solyc07g020720.1.1	Sopen08g026260.1	Solyd07g054090.1	Sochi06g_000985.1	Sopim08g005920.1	BGV006775_08g077740.1.1	Sopim_PP_08T000549.1	Sopim_PAS014479_09T000010.1
Solyc08g016210.2.1	Sopen08g031250.1	Solyd07g054110.1	Sochi06g_000987.1	Sopim08g023010.1	BGV006775_09g005080.1.1	Sopim_PP_08T000551.1	Sopim_PAS014479_09T000013.1
Solyc08g016270.1.1	Sopen09g001060.1	Solyd07g054120.1	Sochi06g_001123.1	Sopim09g000100.1	BGV006775_10g007830.1.1	Sopim_PP_08T001440.1	Sopim_PAS014479_09T001675.1
Solyc08g016310.2.1	Sopen09g001070.2	Solyd07g054130.1	Sochi06g_001126.1	Sopim09g020230.1	BGV006775_10g051220.2.1	Sopim_PP_09T000009.1	Sopim_PAS014479_09T001891.1
Solyc08g077740.1.1	Sopen09g028440.1	Solyd07g054140.1	Sochi06g_002007.1	Sopim10g002950.1	BGV006775_11g005150.2.1	Sopim_PP_09T000012.1	Sopim_PAS014479_10T000255.1
Solyc09g005080.1.1	Sopen10g003730.1	Solyd07g054150.1	Sochi07g_000883.1	Sopim10g005650.1	BGV006775_11g011180.2.1	Sopim_PP_09T001951.1	Sopim_PAS014479_10T001539.1
Solyc09g005090.1.1	Sopen10g028140.1	Solyd07g054160.1	Sochi07g_000884.1	Sopim10g024230.1	BGV006775_11g072930.2.1	Sopim_PP_10T000276.1	Sopim_PAS014479_10T001762.1
Solyc09g064670.1.1	Sopen10g034570.1	Solyd07g056400.1	Sochi07g_000885.1	Sopim10g024250.1	BGV006775_12g005620.1.1	Sopim_PP_10T001467.1	Sopim_PAS014479_10T001822.1
Solyc10g007830.1.1	Sopen11g005940.1	Solyd07g063490.1	Sochi07g_001064.1	Sopim11g005520.1	BGV006775_12g006980.1.1	Sopim_PP_10T001560.1	Sopim_PAS014479_11T000498.1
Solyc10g076500.1.1	Sopen12g001990.1	Solyd07g067220.1	Sochi08g_000236.1	Sopim12g004250.1	BGV006775_12g009720.2.1	Sopim_PP_10T001873.1	Sopim_PAS014479_11T002287.1
Solyc11g011180.1.1	Sopen12g004520.1	Solyd07g069450.1	Sochi08g_000240.1	Sopim12g004270.1	BGV006775_12g019870.1.1	Sopim_PP_11T000492.1	Sopim_PAS014479_12T000054.1
Solyc11g072930.1.1	Sopen12g004660.1	Solyd08g056140.1	Sochi08g_000241.1	Sopim12g006370.1	BGV006775_12g036793.1.1	Sopim_PP_11T001663.1	Sopim_PAS014479_12T000098.1
Solyc12g005620.1.1	Sopen12g004670.1	Solyd08g056180.1	Sochi08g_000695.1	Sopim12g010260.1	BGV006775_12g042760.1.1	Sopim_PP_11T002310.1	Sopim_PAS014479_12T000340.1
Solyc12g006020.1.1	Sopen12g007020.1	Solyd08g056210.1	Sochi08g_001244.1	Sopim12g020350.1	BGV006775_12g049190.2-c4.1	Sopim_PP_12T000055.1	Sopim_PAS014479_12T000358.1
Solyc12g009510.1.1	Sopen12g007030.1	Solyd08g056220.1	Sochi08g_001245.1	Sopim12g022350.1	BGV006775_12g099870.2.1	Sopim_PP_12T000344.1	Sopim_PAS014479_12T000359.1
Solyc12g009520.1.1	Sopen12g007080.1	Solyd08g061740.1	Sochi08g_001246.1	Sopim12g030850.1	BGV006775_12g099950.2-c2.1	Sopim_PP_12T000359.1	Sopim_PAS014479_12T000360.1
Solyc12g009740.1.1	Sopen12g021940.1	Solyd08g063470.1	Sochi08g_001483.1	Sopim12g030970.1	BGV006775_12g099950.2.1	Sopim_PP_12T000361.1	Sopim_PAS014479_12T000557.1
Solyc12g009770.1.1	Sopen12g023650.1	Solyd08g063500.1	Sochi08g_001484.1	Sopim12g031000.1	BGV006775_12g100010.1-c2.1	Sopim_PP_12T000565.1	Sopim_PAS014479_12T000563.1
Solyc12g009780.1.1	Sopen12g034500.1	Solyd08g069720.1	Sochi09g_000481.1	Sopim12g031030.1		Sopim_PP_12T000571.1	Sopim_PAS014479_12T000895.1
Solyc12g013680.1.1		Solyd09g050080.1	Sochi09g_000727.1			Sopim_PP_12T000901.1	Sopim_PAS014479_12T000896.1
Solyc12g013740.1.1		Solyd09g050090.1	Sochi09g_001002.1			Sopim_PP_12T001701.1	Sopim_PAS014479_12T001703.1
Solyc12g019870.1.1		Solyd09g066290.1	Sochi09g_001012.1			Sopim_PP_12T001855.1	Sopim_PAS014479_12T001859.1
Solyc12g042760.1.1		Solyd10g065100.1	Sochi09g_001575.1			Sopim_PP_12T002547.1	Sopim_PAS014479_12T002539.1
Solyc12g049190.1.1		Solyd10g065110.1	Sochi10g_000416.1			Sopim_PP_12T002556.1	Sopim_PAS014479_12T002548.1
Solyc12g099870.1.1		Solyd11g055380.1	Sochi10g_000417.1			Sopim_PP_12T002562.1	Sopim_PAS014479_12T002554.1
Solyc12g099950.1.1		Solyd11g058310.1	Sochi10g_001144.1			Sopim_PP_12T002564.1	Sopim_PAS014479_12T002556.1
Solyc12g100010.1.1		Solyd12g050760.1	Sochi10g_001459.1
Solyc12g100030.1.1		Solyd12g051170.1	Sochi11g_000675.1
		Solyd12g053810.1	Sochi11g_001352.1
		Solyd12g053820.1	Sochi11g_001929.1
		Solyd12g053830.1	Sochi12g_000013.1
		Solyd12g054010.1	Sochi12g_000018.1
		Solyd12g054020.1	Sochi12g_000449.1
		Solyd12g054030.1	Sochi12g_000576.1
		Solyd12g054040.1	Sochi12g_000682.1
		Solyd12g054080.1	Sochi12g_000787.1
		Solyd12g056040.1	Sochi12g_000788.1
		Solyd12g056050.1	Sochi12g_000996.1
		Solyd12g056090.1	Sochi12g_001012.1
		Solyd12g059340.1	Sochi12g_001149.1
		Solyd12g064290.1	Sochi12g_001150.1
		Solyd12g064320.1	Sochi12g_001151.1
		Solyd12g064890.1	Sochi12g_001152.1
		Solyd12g066390.1	Sochi12g_001153.1
		Solyd12g074260.1	Sochi12g_001154.1
		Solyd12g074290.1	Sochi12g_001155.1
		Solyd12g074300.1	Sochi12g_001158.1
		Solyd12g074310.1	Sochi12g_001281.1
		Solyd12g074320.1	Sochi12g_001605.1
		Solyd12g074360.1	Sochi12g_001982.1
		Solyd12g074440.1	Sochi12g_001985.1
		Solyd12g074490.1	Sochi12g_001986.1
		Solyd12g074500.1
