## Supplementary data 8 for "PlantLRR-PRR: A Reproducible Annotation Pipeline Reveals Contrasting Evolution of Developmental and Defense Receptor-Like Proteins in Tomato"

### Sheet: S.lycoperisicum
Defence-related	Proximity to TEs (bp)		Defence-related	Proximity to TEs (bp)
Solyc01g005730.2.1	0		Solyc02g072250.1.1	140
Solyc01g005760.2.1	0		Solyc02g077850.2.1	229
Solyc01g005780.1.1	0		Solyc02g092040.1.1	933
Solyc01g006550.2.1	0		Solyc03g006330.2.1	0
Solyc01g008390.1.1	0		Solyc03g112680.1.1	291
Solyc01g008410.1.1	0		Solyc04g056640.1.1	383
Solyc01g009690.1.1	0		Solyc05g009800.2.1	0
Solyc01g009700.1.1	0		Solyc05g009990.2.1	0
Solyc01g014020.1.1	0		Solyc10g007830.1.1	133
Solyc01g016360.1.1	0		Solyc11g072930.1.1	0
Solyc01g087510.1.1	0		Solyc12g042760.1.1	68
Solyc01g098370.1.1	0
Solyc01g098680.2.1	369
Solyc01g098690.2.1	Nothing nearby
Solyc01g099250.1.1	Nothing nearby
Solyc01g102870.1.1	969
Solyc03g045080.1.1	0
Solyc03g082780.1.1	0
Solyc03g083510.2.1	0
Solyc04g014400.2.1	0
Solyc04g054450.1.1	0
Solyc04g076450.1.1	Nothing nearby
Solyc05g012430.1.1	0
Solyc05g055190.1.1	512
Solyc06g008270.2.1	0
Solyc06g008300.2.1	0
Solyc06g033920.1.1	0
Solyc07g005150.1.1	0
Solyc07g008590.1.1	0
Solyc07g008600.1.1	362
Solyc07g008620.1.1	0
Solyc07g008630.1.1	0
Solyc07g008640.1.1	0
Solyc07g020720.1.1	0
Solyc08g016210.2.1	0
Solyc08g016270.1.1	96
Solyc08g016310.2.1	0
Solyc08g077740.1.1	0
Solyc09g005080.1.1	254
Solyc09g005090.1.1	444
Solyc09g064670.1.1	0
Solyc10g076500.1.1	1346
Solyc11g011180.1.1	324
Solyc12g005620.1.1	0
Solyc12g006020.1.1	0
Solyc12g009510.1.1	0
Solyc12g009520.1.1	0
Solyc12g009740.1.1	0
Solyc12g009770.1.1	0
Solyc12g009780.1.1	0
Solyc12g013680.1.1	0
Solyc12g013740.1.1	0
Solyc12g019870.1.1	0
Solyc12g049190.1.1	0
Solyc12g099870.1.1	0
Solyc12g099950.1.1	0
Solyc12g100010.1.1	0
Solyc12g100030.1.1	0

### Sheet: S.pimpinellifoium(1589)
Defence-related	Proximity to TEs (bp)		Defence-related	Proximity to TEs (bp)
Sopim01g000730.1	0		Sopim01g000710.1	0
Sopim01g000750.1	0		Sopim02g019860.1	155
Sopim01g003070.1	0		Sopim02g021460.1	224
Sopim01g003080.1	0		Sopim02g036720.1	2023
Sopim01g004600.1	0		Sopim03g001430.1	0
Sopim01g029990.1	6		Sopim03g009580.1	32
Sopim01g038310.1	0		Sopim03g026990.1	0
Sopim01g038650.1	687		Sopim03g028040.1	164
Sopim01g038660.1	Nothing nearby		Sopim04g023290.1	383
Sopim01g039300.1	Nothing nearby		Sopim05g005430.1	0
Sopim01g042060.1	952		Sopim05g005640.1	0
Sopim02g015820.1	814		Sopim10g002950.1	124
Sopim02g019970.1	0		Sopim10g005650.1	292
Sopim03g006090.1	0		Sopim12g020350.1	71
Sopim04g006600.1	0
Sopim04g021460.1	0
Sopim04g029140.1	505
Sopim05g029430.1	418
Sopim06g002570.1	0
Sopim06g002590.1	0
Sopim06g008860.1	716
Sopim07g000310.1	0
Sopim07g003550.1	0
Sopim07g004280.1	245
Sopim07g004290.1	345
Sopim07g004310.1	638
Sopim07g004320.1	906
Sopim07g022560.1	245
Sopim08g005870.1	0
Sopim08g005900.1	1
Sopim08g005920.1	0
Sopim08g023010.1	0
Sopim09g000100.1	261
Sopim09g020230.1	0
Sopim10g024230.1	Nothing nearby
Sopim10g024250.1	658
Sopim11g005520.1	227
Sopim12g004250.1	0
Sopim12g004270.1	0
Sopim12g006370.1	0
Sopim12g010260.1	0
Sopim12g022350.1	0
Sopim12g030850.1	0
Sopim12g030970.1	0
Sopim12g031000.1	0
Sopim12g031030.1	0

### Sheet: S. pennellii (0716) 
Defence-related	Proximity to TEs (bp)		Defence-related	Proximity to TEs (bp)
Sopen01g001720.1	0		Sopen01g045270.1	291
Sopen01g001730.1	0		Sopen02g021230.1	34
Sopen01g001770.1	0		Sopen02g022710.1	271
Sopen01g001870.1	0		Sopen02g036620.1	1093
Sopen01g002540.1	0		Sopen03g002060.1	0
Sopen01g003910.1	0		Sopen03g002340.1	0
Sopen01g008240.1	0		Sopen03g031760.1	354
Sopen01g034480.1	0		Sopen03g037230.1	0
Sopen01g042220.1	609		Sopen04g025560.1	123
Sopen01g042230.1	Nothing nearby		Sopen05g005630.1	0
Sopen02g017680.1	752		Sopen05g005800.2	0
Sopen03g006300.1	0		Sopen06g026550.1	435
Sopen03g009540.1	0		Sopen08g031250.1	0
Sopen04g030210.1	278		Sopen09g028440.1	0
Sopen05g007250.1	0		Sopen10g003730.1	56
Sopen05g033620.1	465		Sopen10g034570.1	0
Sopen06g003130.1	0		Sopen12g021940.1	0
Sopen06g003150.1	0
Sopen06g014090.1	0
Sopen07g001290.1	0
Sopen07g004530.1	0
Sopen07g004540.1	0
Sopen07g004560.1	0
Sopen07g004570.1	0
Sopen07g028050.1	191
Sopen07g029190.1	0
Sopen08g006730.1	0
Sopen08g021730.1	0
Sopen08g026250.1	0
Sopen08g026260.1	0
Sopen09g001060.1	0
Sopen09g001070.2	585
Sopen10g028140.1	0
Sopen11g005940.1	0
Sopen12g001990.1	0
Sopen12g004520.1	0
Sopen12g004660.1	0
Sopen12g004670.1	0
Sopen12g007020.1	0
Sopen12g007030.1	0
Sopen12g007080.1	0
Sopen12g023650.1	0
Sopen12g034500.1	0

### Sheet: S. chilense
Defence-related	Proximity to TEs (bp)		Defence-related	Proximity to TEs (bp)
Sochi01g_000039.1	0		Sochi01g_001404.1	218
Sochi01g_000041.1	0		Sochi02g_000127.1	936
Sochi01g_000042.1	0		Sochi02g_000488.1	505
Sochi01g_000205.1	0		Sochi02g_000776.1	65
Sochi01g_000206.1	0		Sochi02g_001630.1	0
Sochi01g_001244.1	0		Sochi02g_002091.1	49
Sochi01g_001245.1	0		Sochi02g_002099.1	0
Sochi01g_002493.1	0		Sochi03g_000049.1	502
Sochi01g_002494.1	0		Sochi03g_000950.1	0
Sochi01g_002495.1	0		Sochi03g_002115.1	876
Sochi01g_002855.1	0		Sochi03g_002855.1	0
Sochi01g_003382.1	0		Sochi04g_001978.1	413
Sochi01g_003527.1	0		Sochi05g_000749.1	0
Sochi01g_003528.1	0		Sochi05g_001253.1	0
Sochi01g_003529.1	0		Sochi06g_002007.1	0
Sochi01g_003530.1	0		Sochi10g_001144.1	0
Sochi01g_003611.1	0		Sochi11g_001352.1	Nothing nearby
Sochi01g_003654.1	0		Sochi11g_001929.1	0
Sochi02g_001925.1	Nothing nearby		Sochi12g_000449.1	0
Sochi03g_000267.1	0
Sochi03g_000268.1	0
Sochi03g_002233.1	0
Sochi03g_002552.1	0
Sochi04g_000313.1	0
Sochi04g_000596.1	0
Sochi04g_000954.1	0
Sochi05g_001914.1	423
Sochi06g_000985.1	0
Sochi06g_000987.1	0
Sochi06g_001123.1	0
Sochi06g_001126.1	Nothing nearby
Sochi07g_000883.1	0
Sochi07g_000884.1	386
Sochi07g_000885.1	290
Sochi07g_001064.1	0
Sochi08g_000236.1	0
Sochi08g_000240.1	0
Sochi08g_000241.1	0
Sochi08g_000695.1	0
Sochi08g_001244.1	96
Sochi08g_001245.1	0
Sochi08g_001246.1	29
Sochi08g_001483.1	0
Sochi08g_001484.1	0
Sochi09g_000481.1	296
Sochi09g_000727.1	0
Sochi09g_001002.1	112
Sochi09g_001012.1	Nothing nearby
Sochi09g_001575.1	0
Sochi10g_000416.1	797
Sochi10g_000417.1	Nothing nearby
Sochi10g_001459.1	0
Sochi11g_000675.1	160
Sochi12g_000013.1	0
Sochi12g_000018.1	0
Sochi12g_000576.1	0
Sochi12g_000682.1	0
Sochi12g_000787.1	0
Sochi12g_000788.1	0
Sochi12g_000996.1	664
Sochi12g_001012.1	0
Sochi12g_001149.1	0
Sochi12g_001150.1	0
Sochi12g_001151.1	0
Sochi12g_001152.1	0
Sochi12g_001153.1	0
Sochi12g_001154.1	0
Sochi12g_001155.1	0
Sochi12g_001158.1	0
Sochi12g_001281.1	0
Sochi12g_001605.1	0
Sochi12g_001982.1	0
Sochi12g_001985.1	0
Sochi12g_001986.1	0

### Sheet: S.lycopersicoides
Defence-related	Proximity to TEs (bp)		Defence-related	Proximity to TEs (bp)
Solyd01g053540.1	0		Solyd04g067440.1	380
Solyd01g053590.1	0		Solyd05g062810.1	1047
Solyd01g053600.1	0		Solyd05g055330.1	0
Solyd01g056330.1	0		Solyd09g066290.1	329
Solyd01g056580.1	0		Solyd12g064890.1	0
Solyd01g056720.1	0		Solyd04g056390.1	0
Solyd01g058020.1	0		Solyd08g056210.1	0
Solyd01g058840.1	0		Solyd02g064670.1	137
Solyd01g058850.1	0		Solyd03g051280.1	493
Solyd01g080450.1	70		Solyd03g065250.1	913
Solyd01g080730.1	562		Solyd07g056400.1	0
Solyd01g080740.1	0		Solyd02g073310.1	693
Solyd01g081060.1	0		Solyd02g064840.1	Nothing nearby
Solyd02g064130.1	0		Solyd03g074020.1	0
Solyd03g053380.1	0		Solyd05g055160.1	0
Solyd03g053390.1	0		Solyd03g051670.1	0
Solyd04g050040.1	Nothing nearby		Solyd11g058310.1	0
Solyd04g056660.1	0		Solyd02g081290.1	1341
Solyd04g068650.1	538
Solyd04g079180.1	Nothing nearby
Solyd05g056900.1	2216
Solyd06g051400.1	0
Solyd06g051420.1	0
Solyd06g051430.1	0
Solyd06g051450.1	0
Solyd06g051470.1	0
Solyd06g051480.1	Nothing nearby
Solyd07g054080.1	564
Solyd07g054090.1	188
Solyd07g054110.1	Nothing nearby
Solyd07g054120.1	141
Solyd07g054130.1	603
Solyd07g054140.1	293
Solyd07g054150.1	293
Solyd07g054160.1	293
Solyd07g063490.1	0
Solyd07g067220.1	398
Solyd07g069450.1	449
Solyd08g056140.1	0
Solyd08g056180.1	0
Solyd08g056220.1	0
Solyd08g061740.1	351
Solyd08g063470.1	0
Solyd08g063500.1	Nothing nearby
Solyd08g069720.1	0
Solyd09g050080.1	0
Solyd09g050090.1	0
Solyd10g065100.1	0
Solyd10g065110.1	1063
Solyd11g055380.1	325
Solyd12g050760.1	842
Solyd12g051170.1	0
Solyd12g053810.1	Nothing nearby
Solyd12g053820.1	0
Solyd12g053830.1	285
Solyd12g054010.1	304
Solyd12g054020.1	0
Solyd12g054030.1	0
Solyd12g054040.1	0
Solyd12g054080.1	0
Solyd12g056040.1	0
Solyd12g056050.1	0
Solyd12g056090.1	9
Solyd12g059340.1	0
Solyd12g064290.1	0
Solyd12g064320.1	Nothing nearby
Solyd12g066390.1	0
Solyd12g074260.1	0
Solyd12g074290.1	0
Solyd12g074300.1	0
Solyd12g074310.1	0
Solyd12g074320.1	0
Solyd12g074360.1	0
Solyd12g074440.1	0
Solyd12g074490.1	38
Solyd12g074500.1	0

### Sheet: S.pimpinellifoium(BGV06775)
Defence-related	Proximity to TEs (bp)		Defence-related	Proximity to TEs (bp)
BGV006775_01g005720.3.2	18		BGV006775_04g056640.1.1	383
BGV006775_01g005730.3.1	878		BGV006775_03g112680.2.1	0
BGV006775_01g008390.2.1	0		BGV006775_02g092040.1.1	Nothing nearby
BGV006775_01g008410.2-c2.1	0		BGV006775_11g072930.2.1	0
BGV006775_01g009680.3.2	0		BGV006775_02g072250.1.1	160
BGV006775_01g014020.1-c2.1	0		BGV006775_03g006050.3.1	804
BGV006775_01g014020.1.1	0		BGV006775_05g009800.3.1	0
BGV006775_01g014300.1.1	742		BGV006775_02g077850.3.1	215
BGV006775_01g016360.2-c2.1	709		BGV006775_03g006330.3.1	0
BGV006775_01g098370.1.1	410		BGV006775_04g015980.3-c2.1	0
BGV006775_01g098690.2-c2.1	Nothing nearby		BGV006775_01g102675.1.1	571
BGV006775_01g098690.2.1	369		BGV006775_06g069290.3.1	142
BGV006775_01g102870.2.1	972		BGV006775_05g009990.3.1	0
BGV006775_02g071875.1.1	0		BGV006775_10g007830.1.1	1264
BGV006775_04g014400.3.1	899		BGV006775_12g042760.1.1	99
BGV006775_04g054445.1-c2.1	228
BGV006775_04g076460.3.1	506
BGV006775_05g012430.1.1	0
BGV006775_05g055190.1.1	413
BGV006775_06g008265.1.1	0
BGV006775_06g033920.1.1	716
BGV006775_07g005150.2.1	Nothing nearby
BGV006775_07g008590.1.1	328
BGV006775_07g008630.1.1	0
BGV006775_07g008640.2.1	Nothing nearby
BGV006775_07g020720.1.1	0
BGV006775_08g016270.2.2	19
BGV006775_08g016310.3.1	0
BGV006775_08g016310.3.2	0
BGV006775_08g077740.1.1	769
BGV006775_09g005080.1.1	1061
BGV006775_10g051220.2.1	0
BGV006775_11g005150.2.1	949
BGV006775_11g011180.2.1	212
BGV006775_12g005620.1.1	337
BGV006775_12g006980.1.1	869
BGV006775_12g009720.2.1	653
BGV006775_12g019870.1.1	504
BGV006775_12g036793.1.1	0
BGV006775_12g049190.2-c4.1	0
BGV006775_12g099870.2.1	0
BGV006775_12g099950.2-c2.1	0
BGV006775_12g099950.2.1	0
BGV006775_12g100010.1-c2.1	0

### Sheet: S.pimpinellifoium(PAS014479)
Defence-related	Proximity to TEs (bp)		Defence-related	Proximity to TEs (bp)
Sopim_PAS014479_01T000080.1	0		Sopim_PAS014479_02T001493.1	0
Sopim_PAS014479_01T000143.1	0		Sopim_PAS014479_03T000106.1	804
Sopim_PAS014479_01T000286.1	0		Sopim_PAS014479_04T001785.1	383
Sopim_PAS014479_01T000426.1	0		Sopim_PAS014479_03T002304.1	161
Sopim_PAS014479_01T002318.1	0		Sopim_PAS014479_01T003141.1	Nothing nearby
Sopim_PAS014479_01T003061.1	115		Sopim_PAS014479_10T001539.1	0
Sopim_PAS014479_01T003089.1	687		Sopim_PAS014479_01T000728.1	0
Sopim_PAS014479_01T003090.1	Nothing nearby		Sopim_PAS014479_10T001762.1	0
Sopim_PAS014479_02T001165.1	758		Sopim_PAS014479_01T003374.1	780
Sopim_PAS014479_03T000560.1	0		Sopim_PAS014479_02T002222.1	0
Sopim_PAS014479_05T000668.1	0		Sopim_PAS014479_05T000198.1	0
Sopim_PAS014479_05T002404.2	418		Sopim_PAS014479_02T002942.1	2023
Sopim_PAS014479_06T000223.1	0		Sopim_PAS014479_05T000473.1	0
Sopim_PAS014479_06T000225.1	0		Sopim_PAS014479_02T001634.1	229
Sopim_PAS014479_06T000608.1	0		Sopim_PAS014479_03T000132.1	0
Sopim_PAS014479_07T000025.1	0		Sopim_PAS014479_11T002287.1	0
Sopim_PAS014479_07T000379.1	254		Sopim_PAS014479_10T000255.1	120
Sopim_PAS014479_07T000380.1	345		Sopim_PAS014479_12T001703.1	68
Sopim_PAS014479_07T000382.1	0		Sopim_PAS014479_05T000498.1	0
Sopim_PAS014479_07T001920.1	245		Sopim_PAS014479_06T001854.1	484
Sopim_PAS014479_07T002060.1	Nothing nearby		Sopim_PAS014479_09T001891.1	0
Sopim_PAS014479_08T000551.1	0		Sopim_PAS014479_12T000896.1	451
Sopim_PAS014479_08T000553.1	0
Sopim_PAS014479_08T000555.1	0
Sopim_PAS014479_08T001431.1	0
Sopim_PAS014479_08T001879.1	171
Sopim_PAS014479_09T000010.1	360
Sopim_PAS014479_09T000013.1	Nothing nearby
Sopim_PAS014479_09T001675.1	0
Sopim_PAS014479_10T001822.1	0
Sopim_PAS014479_11T000498.1	Nothing nearby
Sopim_PAS014479_12T000054.1	758
Sopim_PAS014479_12T000098.1	0
Sopim_PAS014479_12T000340.1	0
Sopim_PAS014479_12T000358.1	485
Sopim_PAS014479_12T000359.1	312
Sopim_PAS014479_12T000360.1	0
Sopim_PAS014479_12T000557.1	388
Sopim_PAS014479_12T000563.1	0
Sopim_PAS014479_12T000895.1	628
Sopim_PAS014479_12T001859.1	0
Sopim_PAS014479_12T002539.1	0
Sopim_PAS014479_12T002548.1	0
Sopim_PAS014479_12T002554.1	0
Sopim_PAS014479_12T002556.1	0

### Sheet: S.pimpinellifoium(PI365967)
Defence-related	Proximity to TEs (bp)		Defence-related	Proximity to TEs (bp)
Sopim_PP_01T000078.1	0		Sopim_PP_04T001813.1	383
Sopim_PP_01T000142.1	0		Sopim_PP_07T001235.1	399
Sopim_PP_01T000286.1	0		Sopim_PP_10T001560.1	0
Sopim_PP_01T000417.1	0		Sopim_PP_01T003177.1	Nothing nearby
Sopim_PP_01T002342.1	0		Sopim_PP_03T002304.1	161
Sopim_PP_01T003104.1	0		Sopim_PP_02T002279.1	0
Sopim_PP_01T003132.1	683		Sopim_PP_02T000510.1	22
Sopim_PP_01T003411.1	952		Sopim_PP_01T003848.1	0
Sopim_PP_02T001203.1	730		Sopim_PP_02T003006.1	2023
Sopim_PP_03T000560.1	0		Sopim_PP_05T000458.1	0
Sopim_PP_03T001545.1	0		Sopim_PP_03T000127.1	0
Sopim_PP_04T000539.1	0		Sopim_PP_02T001679.1	226
Sopim_PP_05T000647.1	0		Sopim_PP_11T002310.1	0
Sopim_PP_05T001981.1	0		Sopim_PP_03T000102.1	604
Sopim_PP_05T002377.2	513		Sopim_PP_02T001548.1	0
Sopim_PP_06T000221.1	0		Sopim_PP_10T000276.1	185
Sopim_PP_06T000223.1	0		Sopim_PP_12T001701.1	68
Sopim_PP_06T000225.1	0		Sopim_PP_05T000482.1	0
Sopim_PP_06T000227.1	0		Sopim_PP_06T001813.1	494
Sopim_PP_06T000229.1	0		Sopim_PP_09T001951.1	418
Sopim_PP_06T000231.1	0
Sopim_PP_06T000233.1	0
Sopim_PP_06T000750.1	0
Sopim_PP_07T000022.1	Nothing nearby
Sopim_PP_07T000374.1	245
Sopim_PP_07T002156.1	241
Sopim_PP_08T000549.1	0
Sopim_PP_08T000551.1	0
Sopim_PP_08T001440.1	0
Sopim_PP_09T000009.1	1053
Sopim_PP_09T000012.1	Nothing nearby
Sopim_PP_10T001467.1	0
Sopim_PP_10T001873.1	0
Sopim_PP_11T000492.1	0
Sopim_PP_11T001663.1	283
Sopim_PP_12T000055.1	294
Sopim_PP_12T000344.1	0
Sopim_PP_12T000359.1	0
Sopim_PP_12T000361.1	0
Sopim_PP_12T000565.1	0
Sopim_PP_12T000571.1	0
Sopim_PP_12T000901.1	630
Sopim_PP_12T001855.1	0
Sopim_PP_12T002547.1	0
Sopim_PP_12T002556.1	0
Sopim_PP_12T002562.1	0
Sopim_PP_12T002564.1	0

### Sheet: CURe1_cluster_TEs
Species	CURE1 gene cluster orthologs	TEs found
S.lycopersicum	Solyc04g014400	repeat_fragment, CACTA_TIR_transposon , Mutator_TIR_transposon,
S. pimpinellifolium	Sopim04g006600	repeat_fragment, Tc1_Mariner_TIR_transposon
S. pennellii	Sopen04g006530	repeat_fragment, Tc1_Mariner_TIR_transposon, hAT_TIR_transposon, Mutator_TIR_transposon
S. chilense	Sochi04g_000954	Mutator_TIR_transposon, Tc1_Mariner_TIR_transposon, Copia_LTR_retrotransposon, LTR_retrotransposon, repeat_fragment
S. lycopersicoides	Solyd04g056660	repeat_fragment, Tc1_Mariner_TIR_transposon, helitron, Mutator_TIR_transposon
S.lycopersicum	Solyc08g016210	helitron
S. pimpinellifolium	Sopim08g005870	helitron
S. pennellii	Sopen08g006560	Gypsy_LTR_retrotransposon, Tc1_Mariner_TIR_transposon ,
S. chilense	Sochi08g_000695	LTR_retrotransposon
S. lycopersicoides	Solyd08g056140	helitron, LTR_retrotransposon, Tc1_Mariner_TIR_transposon, Copia_LTR_retrotransposon
S.lycopersicum	Solyc08g016270
S. pimpinellifolium	Sopim08g005900
S. pennellii	Sopen08g006740
S. chilense	Sochi08g_001246
S. lycopersicoides	Solyd08g056220	LTR_retrotransposon
S.lycopersicum	Solyc08g016310	PIF_Harbinger_TIR_transposon
S. pimpinellifolium	Sopim08g005920	helitron
S. pennellii	Sopen08g006730	Copia_LTR_retrotransposon, LTR_retrotransposon,
S. chilense	Sochi08g_001245	repeat_fragment, Copia_LTR_retrotransposon,
S. lycopersicoides	Solyd08g056180	PIF_Harbinger_TIR_transposon, Mutator_TIR_transposon
